# Playbook Workflow Builder: Interactive Construction of Bioinformatics Workflows from a Network of Microservices

**DOI:** 10.1101/2024.06.08.598037

**Authors:** Daniel J.B. Clarke, John Erol Evangelista, Zhuorui Xie, Giacomo B. Marino, Mano R. Maurya, Sumana Srinivasan, Keyang Yu, Varduhi Petrosyan, Matthew E. Roth, Miroslav Milinkov, Charles Hadley King, Jeet Kiran Vora, Jonathon Keeney, Christopher Nemarich, William Khan, Alexander Lachmann, Nasheath Ahmed, Sherry L. Jenkins, Alexandra Agris, Juncheng Pan, Srinivasan Ramachandran, Eoin Fahy, Emmanuel Esquivel, Aleksandar Mihajlovic, Bosko Jevtic, Vuk Milinovic, Sean Kim, Patrick McNeely, Tianyi Wang, Eric Wenger, Miguel A. Brown, Alexander Sickler, Yuankun Zhu, Philip D. Blood, Deanne M. Taylor, Adam C. Resnick, Raja Mazumder, Aleksandar Milosavljevic, Shankar Subramaniam, Avi Ma’ayan

## Abstract

Many biomedical research projects produce large-scale datasets that may serve as resources for the research community for hypothesis generation, facilitating diverse use cases. Towards the goal of developing infrastructure to support the findability, accessibility, interoperability, and reusability (FAIR) of biomedical digital objects and maximally extracting knowledge from data, complex queries that span across data and tools from multiple resources are currently not easily possible. By utilizing existing FAIR application programming interfaces (APIs) that serve knowledge from many repositories and bioinformatics tools, different types of complex queries and workflows can be created by using these APIs together. The Playbook Workflow Builder (PWB) is a web-based platform that facilitates interactive construction of workflows by enabling users to utilize an ever-growing network of input datasets, semantically annotated API endpoints, and data visualization tools contributed by an ecosystem. Via a user-friendly web-based user interface (UI), workflows can be constructed from contributed building-blocks without technical expertise. The output of each step of the workflows are provided in reports containing textual descriptions, as well as interactive and downloadable figures and tables. To demonstrate the ability of the PWB to generate meaningful hypotheses that draw knowledge from across multiple resources, we present several use cases. For example, one of these use cases sieves novel targets for individual cancer patients using data from the GTEx, LINCS, Metabolomics, GlyGen, and the ExRNA Communication Consortium (ERCC) Common Fund (CF) Data Coordination Centers (DCCs). The workflows created with the PWB can be published and repurposed to tackle similar use cases using different inputs. The PWB platform is available from: https://playbook-workflow-builder.cloud/.
