## Supplementary material for "Playbook Workflow Builder: Interactive Construction of Bioinformatics Workflows from a Network of Microservices": Table S1

### Sheet: Workflow Engines
Category	Name	Short Name	Description	URL	PMIDs	Active development or maintenance (updates within last year)?	Specific to biomedical research?	Graphical interface for workflow construction?	Graphical interface for workflow execution?	Catalog of existing workflows?	Real-time API or database querying?	Pre-defined modules or components?	Federated knowledge graph structure?	LLM support?
Playbook Workflow Builder	Playbook Workflow Builder	PWB	A web-based platform for building bioinformatics workflows and traversing a knowledge graph of API endpoints and analysis components	https://playbook-workflow-builder.cloud/		X	X	X	X	X	X	X	X	X
Workflow Languages	Common Workflow Language	CWL	A community-based standard for describing scalable computational analysis workflows	https://www.commonwl.org/		X				X
	Workflow Description Language	WDL	An open standard for describing data processing workflows in human-readable format	https://openwdl.org/		X
Workflow Management and Automation	Taverna	Taverna	A workflow management application for designing, abstracting, and executing scientific workflows	https://incubator.apache.org/projects/taverna.html	16845108, 18337261				X	X	X
	Ruffus	Ruffus	A Python package for automating computational biology workflows	http://www.ruffus.org.uk/	20847218		X
	Snakemake	Snakemake	A workflow management system that builds readable, Python-based workflow definitions	https://snakemake.github.io/	22908215, 34035898	X				X
	Nextflow	Nextflow	A workflow system for programmatically generating scalable and reproducible workflows according to a set of imposed standards	https://www.nextflow.io/	28398311	X		X	X	X
Workflow Platforms	Anduril	Anduril	A workflow platform constructed in Scala for visualizing and analyzing high-throughput biomedical data	https://anduril.org/site/	20822536, 30793160		X			X
	Bioconductor Workflow Packages	Bioconductor Workflows	A collection of workflow vignettes for biomedical data analysis pipelines built using Bioconductor packages	https://www.bioconductor.org/packages/release/workflows/	15461798	X	X			X
	Anvi'o	Anvi'o	A platform bringing together tools & visualizations for various -omics data analysis workflows.	https://anvio.org/	26500826	X	X			X		X
Workflow Interfaces	Galaxy	Galaxy	A platform for building, managing, and publishing scientific data analysis workflows with associated training materials	https://galaxyproject.org/	16169926, 27137889, 29790989, 32479607, 35446428	X	X	X	X	X		X
	GenePattern	GenePattern	A language-independent user interface for building exportable pipelines from various analytic and visualization modules	https://www.genepattern.org/	28822753, 16642009	X	X	X	X	X		X
	Appyters	Appyters	Bioinformatics workflows implemented as standalone web-based software applications built on top of Jupyter Notebooks	https://appyters.maayanlab.cloud/#/	33748796	X	X	X	X	X	X
	BioJupies	BioJupies	A platform for building and customizing RNA-seq data analysis workflows built on top of Jupyter Notebooks	https://maayanlab.cloud/biojupies/	30447998		X	X	X		X	X
Federated Knowledge Integration	BioThings Explorer	BioThings	A federated knowledge graph of APIs that facilitates real-time querying of biomedical knowledge	https://explorer.biothings.io/	37707514	X	X				X	X	X
	NIH National Center for Advancing Translational Sciences Biomedical Data Translator	NCATS Translator	A relational data "translator" that integrates multiple types of biomedical data relevant to drug design and disease treatment	https://ui.transltr.io/demo	30412337, 30412340	X	X		X		X	X	X
Workflow Citation	BioCompute Objects	BCO	A platform for documenting human- and machine-readable bioinformatics analysis workflows according to IEEE standards	https://www.biocomputeobject.org/	27974626	X	X			X
	WorkflowHub	WorkflowHub	A workflow management system agnostic FAIR workflow registry	https://workflowhub.eu/		X				X
