## Supplementary material for "Playbook Workflow Builder: Interactive Construction of Bioinformatics Workflows from a Network of Microservices": Table S3

### Sheet: use-cases
label	version	inputs	output	description
Use Case 1: Explain Drug-Drug Interactions	1.0.1	Phenotype; Drug; Drug	Supervenn Visualization	Give two drugs and an adverse event that is known to be caused by the drug-drug interactions, I would like to know if there are overlapping genes between genes that are either up or down regulated by the drugs from LINCS and genes associated with the adverse event either based on GWAS, gene mentions in the literature, and genes associated with mouse and human phenotypes. I would like to also know…
Use Case 2: Explain MOAs of Side Effects for Approved Drugs	1.0.1	Phenotype; Drug	Gene Set; Supervenn Visualization	For a side effect and a drug, find differentially expressed genes from the LINCS L1000 resource that are up- or down-regulated by the drug, and are also associated with the side-effect based on literature co-mentions or GWAS. If overlapping genes are found, compute whether such overlap is statistically significant and visualize the results with a supervenn diagram.
Use Case 3: Compounds to Reverse Disease Signatures	1.0.0	Gene Signature; Gene Signature	Scored Drugs	Using differential expression signatures from two independent sources, identify and rank Consensus L1000 Small Molecules capable of reversing the expression signatures. We consider a case study involving Aging signatures between GTEx and GEO, drugs proposed should be considered as potential treatments for aging.
Use Case 4: Identify the Tissue Activity for a TF based on its Targets	1.0.0	Gene	Scored Tissues	Given a Transcription Factor, we collect its targets by various resources and then Enrich the set of consensus targets against GTEx Tissue expression. The result is ranked tissues potentially regulated by the transcription factor.
Use Case 5: Small Molecules to Induce a Biological Process	1.0.0	Phenotype	Scored Drugs	We identify genes associated with a biological process from human, mouse phenotypes, KEGG pathways and GO gene set libraries. We then find Consensus LINCS compounds which upregulate these genes resulting in a ranked listing of drug candidates for inducing the biological process.
Use Case 6: CFDE Knowledge about a Variant	1.0.0	Variant	LINCS L1000 Reverse Search Dashboard; Plotly Plot	We query several CFDE data sources for information about the variant provided and about the closest gene to that variant.
Use Case 6: CFDE Knowledge about a Gene	1.0.0	Gene	LINCS L1000 Reverse Search Dashboard; Plotly Plot	We query several CFDE data sources for information about the gene provided.
Use Case 7: Variant Expression in Tumor/Healthy	1.0.0	Variant	Plotly Plot	We construct a joint plot showing how the variant's closest gene is expressed in tumors from KidsFirst and healthy human tissue from GTEx.
Use Case 9: Identifying regulatory relationships between genes, regulatory regions, and variants	1.0.0	Variant	Regulatory Element Set	Using exRNA APIs, we identify tissue and allele specific regulatory information to perform regulatory variant burden testing.
Use Case 10: Guilt by Association	1.0.1	Gene Set	Gene Set	Given a set of genes, connect the dots (CTD) is performed against protein & pathway graphs to obtain a small subset of highly connected genes and those that are guilty by association.
Use Case 11: Related Proteins/Metabolites across DCCs	1.0.0	Gene	MetGENE Reaction Table; MetGENE metabolite table; MetGENE Studies Table	Using directly related proteins to a gene of interest, we return a slew of related information to the gene protein network from different DCCs.
Use Case 13: Novel Cell Surface Targets for Individual Cancer Patients Analyzed with Common Fund Datasets	1.0.2	Gene Count Matrix	LINCS L1000 Reverse Search Dashboard; MetGENE Summary; Scored Genes; Scored Drugs; MetGENE Reaction Table; MetGENE metabolite table; Variant Set; GlyGen Protein Products	The input to this workflow is a data matrix of gene expression that was collected from a pediatric patient tumor patient from the KidsFirst Common Fund program [1]. The RNA-seq samples are the columns of the matrix, and the rows are the raw expression gene count for all human coding genes (Table 1). This data matrix is fed into TargetRanger [2] to screen for targets which are highly expressed in …
